# Flavonoid metabolism and its different physiological roles in plant cold acclimation

**DOI:** 10.1101/2024.06.13.598861

**Authors:** Anastasia Kitashova, Martin Lehmann, Serena Schwenkert, Dario Leister, Thomas Nägele

## Abstract

Flavonoids represent a diverse group of plant secondary metabolites which are also discussed in context of dietary health and inflammatory response. Numerous studies have revealed that flavonoids play a central role in plant acclimation to abiotic factors like low temperature or high light, but their structural and functional diversity frequently prevents a detailed mechanistic understanding. Further complexity in analysing flavonoid metabolism arises from the different subcellular compartments which are involved in biosynthesis and storage. In the present study, non-aqueous fractionation of *Arabidopsis* leaf tissue was combined with metabolomics and proteomics analysis to reveal subcellular regulation during cold acclimation in two flavonoid-deficient mutants. During the first three days of a two-week cold acclimation period, flavonoid deficiency was observed to affect pyruvate, citrate and glutamate metabolism which indicated a role in stabilising C/N metabolism and photosynthesis. Also, tetrahydrofolate metabolism was found to be affected which had significant effects on regulation of the proteome of the photorespiratory pathway. In the late stage of cold acclimation, flavonoid deficiency was found to affect protein stability, folding and proteasomal degradation which resulted in a significant decrease of total protein amounts in both mutants. In summary, these findings suggest that flavonoid metabolism plays different roles in early and late stages of plant cold acclimation and significantly contributes to establishing a new protein homeostasis in a changing environment.
