## Supplementary Table 3 for "Flavonoid metabolism and its different physiological roles in plant cold acclimation"

### Sheet: PCA_loadings_components
Loadings				Components
Metabolite	PC1	PC2		Sample	PC1	PC2
2-Piperidinecarboxylic acid	-0.0542421	0.192136		chs 0 day	8.14465	-0.0883348
cis-Aconitic acid	0.152081	-0.0278229		chs 0 day	10.691	0.532298
Alanine	0.134781	-0.0660861		chs 0 day	9.38532	-0.348085
3-cyano Alanine	0.142282	0.00213319		chs 0 day	7.71849	-0.598581
β-Alanine	0.0749204	0.094982		chs 0 day	6.44564	-0.99424
α-d-galactopyranosyl-(1-4)-β-D-galactopyranoside	-0.11315	0.159264		chs 3 day	-3.83792	-5.47426
Arabinonic acid	0.028112	0.175402		chs 3 day	-2.69712	-4.56745
Arabinose	-0.00830314	0.064984		chs 3 day	-4.18864	-5.58617
Asparagine	0.141276	0.00523108		chs 3 day	-4.62856	-5.77278
Aspartic acid	0.100246	-0.041276		chs 3 day	-3.73563	-5.24011
1,2,4-Benzenetriol	0.10994	0.0306739		chs 14 day	-4.28154	3.15625
2,5-Dihydroxybenzoic acid	0.132251	0.0479591		chs 14 day	-3.9416	5.64426
4-Aminobutanoic acid	0.146031	-0.0609719		chs 14 day	-3.86844	2.87804
trans-4-Hydroxycinnamic acid	-0.048364	0.0104708		chs 14 day	-4.7834	3.36615
Citric acid	0.0497398	0.150899		chs 14 day	-5.62386	1.22564
Diethanolamine	0.0929626	0.0445845		Col-0 0 day	5.26656	-1.02574
Erythritol	0.139702	-0.0629083		Col-0 0 day	6.22076	-0.208646
Erythronic acid	0.0680772	0.176836		Col-0 0 day	8.60146	2.74271
Erythrose	0.0674129	-0.0130528		Col-0 0 day	5.45712	-1.35808
Ethanolamine	0.145034	-0.00908595		Col-0 0 day	6.81899	0.619922
Fructose	-0.128583	-0.127175		Col-0 3 day	-6.82235	-4.609
Fructose 6-phosphate	-0.111397	-0.0341728		Col-0 3 day	-5.95244	-4.05931
Fumaric acid	0.0702263	-0.0680171		Col-0 3 day	-5.74517	-4.30628
Galactinol	0.1201	-0.0858948		Col-0 3 day	-5.90715	-4.13624
Galactonic acid	0.0131126	0.217562		Col-0 3 day	-6.92658	-4.46114
1-O-methyl-β-D-galactopyranoside	-0.0827135	0.203101		Col-0 14 day	-3.4294	4.74127
Gluconic acid	0.0731022	0.0562645		Col-0 14 day	-2.52608	7.19334
Glucose	-0.134319	-0.121276		Col-0 14 day	-2.64947	6.58005
1,6-anhydro-β-D-Glucose	0.10054	0.0645557		Col-0 14 day	-4.66355	4.54925
Glucose 6-phosphate	-0.123794	-0.015085		Col-0 14 day	-3.70169	4.30599
Glutamic acid	0.0494032	0.0346341		f3h 0 day	11.8923	0.173354
Glutamine	-0.0576348	0.0366283		f3h 0 day	10.582	0.0628454
2-Hydroxyglutaric acid	0.155156	0.0315669		f3h 0 day	11.2971	-0.0981003
2-Oxyglutaric acid	-0.0966094	0.136816		f3h 0 day	6.54462	-1.36907
Glyceric acid	0.159672	0.0308247		f3h 0 day	7.01337	-0.873163
3-Phosphoglyceric acid	-0.0451662	-0.148994		f3h 3 day	-2.10368	-5.60719
Glycerol	0.129637	0.0814303		f3h 3 day	-1.23269	-3.02667
Glycerol 3-phosphate	0.147353	0.064366		f3h 3 day	-1.95015	-4.46562
Glycerophosphoglycerol	0.0228511	0.108838		f3h 3 day	-1.54982	-3.07666
Glycine	-0.0202568	-0.11519		f3h 3 day	-3.44291	-5.31341
Glycolic acid	0.132247	0.0196642		f3h 14 day	-3.85503	5.44991
myo-Inositole	-0.0791595	0.187586		f3h 14 day	-2.65055	8.4397
Isoleucine	0.158235	0.0460914		f3h 14 day	-3.26648	5.82033
Isomaltose	-0.115147	0.16762		f3h 14 day	-5.76716	4.62453
Leucine	0.15717	0.0477389		f3h 14 day	-6.35028	4.55851
Malic acid	0.0237415	0.214051
Maltitol	-0.0620663	0.147942
Maltose	-0.14393	-0.0621847
N-acetyl-D-mannosamine	0.150909	-0.0190363
Mannose 6-phosphate	-0.094487	0.0139318
Melezitose	-0.0670025	0.194754
Methionine	0.142536	-0.0384416
Nicotinic_acid	0.124132	0.0651317
Ornithine	-0.0359674	0.04193
Ornithine-1,5-Lactam	0.119541	-0.0173755
Palatinose	-0.0686405	0.206251
Phenylalanine	0.140569	-0.00506181
Phosphoric acid	0.147057	0.0344217
Proline	-0.112688	0.107244
Putrescine	-0.0275316	-0.0412992
Pyroglutamic acid	0.0553873	0.0652249
Pyruvic acid	0.138647	-0.0236263
Quinic acid	-0.047504	0.215383
Raffinose	-0.120828	0.136099
Salicylic acid	0.0618118	0.169632
Salicylic acid-glucopyranoside	0.00589118	0.145367
Serine	0.14562	-0.0192452
O-Acetylserine	0.0481963	-0.157835
O-Phosphoserine	0.144331	0.0508255
Shikimic acid	0.160459	0.0382686
Spermidine	0.0819263	0.118108
Succinic acid	0.0890894	0.0342505
Sucrose	-0.147281	-0.0420408
Threonic acid	0.0928087	0.173291
D-Threonic acid-1,4,-lactone	0.134387	0.111282
Threonine	0.10659	0.0425557
α,α-Trehalose	-0.0961185	0.069112
Trehalose 6-phosphate	0.117854	0.0691522
3-Iodotyrosine	-0.0466723	0.187902
Valine	0.146821	0.0633461
Xylitol	-0.0306914	0.217269
Xylose	0.113898	0.0380086
DAG	0.105835	0.0576411
DGDG	0.0338747	0.0461979
MGDG	0.121131	-0.0646521
PC	-0.0580733	0.0101818
PE	-0.0602987	-0.00384686
PG	-0.0873101	0.0011231
plastoquinone	0.0630614	0.0016436
SQDG	-0.0393688	0.0619946
TAG	-0.0864874	0.184271
