## Supplementary Table 6 for "Flavonoid metabolism and its different physiological roles in plant cold acclimation"

### Sheet: SupTable5
Time point 1	Time point 2	Genotype	Time point 2 - Time point 1 abundancy difference		GO term ID	Biological process description	p-value (adj.)	TAIR ID
			mutant	Col-0
00d	03d	chs	increase	no significant change	GO:0035966	response to topologically incorrect protein	0.000545056	AT5G02500 AT3G09840 AT4G38630 AT4G37910
					GO:0006457	protein folding	0.0092961	AT1G79920 AT5G02500 AT4G37910 AT5G53350
					GO:0009845	seed germination	0.0356392	AT5G02500 AT4G38630 AT4G13850
			no significant change	increase	GO:0009695	jasmonic acid biosynthetic process	0.000304391	AT3G45140 AT5G42650 AT3G25770
					GO:0046283	anthocyanin-containing compound metabolic process	0.000879069	AT5G42800 AT5G17220 AT5G54060
			no significant change	decrease	GO:1901607	alpha-amino acid biosynthetic process	1.89737e-05	AT4G19710 AT3G58610 AT4G33680 AT4G13430 AT4G35630 AT3G58990 AT5G04140
					GO:0065002	intracellular protein transmembrane transport	0.00142631	AT5G47040 AT1G06950 AT3G46740 AT5G52440
					GO:0042026	protein refolding	0.00142631	AT2G28000 AT1G55490 AT3G13470
					GO:0043648	dicarboxylic acid metabolic process	0.00142631	AT4G19710 AT2G47510 AT4G33680 AT5G04140
					GO:0006091	generation of precursor metabolites and energy	0.0059561	AT5G37510 AT3G44620 AT2G47510 AT3G60750 AT5G43940 AT3G52730
					GO:0009744	response to sucrose	0.00641354	AT2G47400 AT3G26650 AT5G04140
					GO:0009627	systemic acquired resistance	0.0272842	AT1G55490 AT4G33680 AT1G29660
					GO:0005996	monosaccharide metabolic process	0.0292561	AT1G12900 AT3G26650 AT5G57655
					GO:0061024	membrane organization	0.0309754	AT4G01150 AT3G63460 AT3G09740 AT3G46740
		f3h	increase	no significant change	GO:0010114	response to red light	0.0584251	AT4G14690 AT5G67030 AT5G56260
					GO:0009813	flavonoid biosynthetic process	0.0584251	AT5G08640 AT3G23810 AT1G06000
					GO:1901617	organic hydroxy compound biosynthetic process	0.143005	AT2G38230 AT5G67030 AT1G06000
			no significant change	increase	GO:0009813	flavonoid biosynthetic process	5.03126e-06	AT5G42800 AT4G22880 AT5G17220 AT5G54060 AT3G51240
			no significant change	decrease	GO:0090407	organophosphate biosynthetic process	0.000495903	AT5G35360 AT1G29880 AT1G09430 AT4G11820 AT3G54470 AT4G34350 AT3G25860 AT5G62790
					GO:0044272	sulfur compound biosynthetic process	0.000495903	AT1G62560 AT5G35360 AT1G09430 AT4G13430 AT3G26830 AT3G25860
					GO:0009627	systemic acquired resistance	0.000827543	AT1G09750 AT2G43570 AT1G55490 AT4G33680 AT3G26830
					GO:0015994	chlorophyll metabolic process	0.00126882	AT1G19670 AT4G27440 AT3G48730 AT1G74470 AT3G56940
					GO:1901607	alpha-amino acid biosynthetic process	0.00191626	AT4G19710 AT3G58610 AT4G33680 AT4G13430 AT4G35630
					GO:0042026	protein refolding	0.00194133	AT2G28000 AT1G55490 AT3G13470
					GO:0005996	monosaccharide metabolic process	0.00452123	AT1G12900 AT3G26650 AT1G66430 AT5G57655
					GO:0006091	generation of precursor metabolites and energy	0.0258009	AT5G37510 AT3G44620 AT2G47510 AT3G60750 AT5G43940
Time point 1	Time point 2	Genotype	Time point 2 - Time point 1 abundancy difference		GO term ID	Biological process description	p-value (adj.)	TAIR ID
			mutant	Col-0
03d	14d	chs	increase	no significant change	GO:0002181	cytoplasmic translation	0.008723	AT3G09200 AT5G27770 AT1G48920 AT1G12920 AT3G05560
					GO:0009812	flavonoid metabolic process	0.008723	AT3G55120 AT4G14090 AT5G17220 AT5G54060 AT4G27560 AT1G15210
					GO:0006413	translational initiation	0.0118703	AT3G56150 AT1G22780 AT1G48920 AT2G04520
					GO:0006612	protein targeting to membrane	0.0137448	AT1G29310 AT4G24920 AT3G49470 AT3G12390
					GO:0010498	proteasomal protein catabolic process	0.0208775	AT1G04810 AT5G61790 AT5G42790 AT4G38630 AT1G09210 AT4G24820 AT2G20580
					GO:0044282	small molecule catabolic process	0.026366	AT4G16760 AT5G48880 AT4G34180 AT3G22200 AT5G18200 AT3G47800
					GO:0009955	adaxial\abaxial pattern specification	0.035882	AT5G22650 AT3G25520 AT3G22200
					GO:0009409	response to cold	0.0499804	AT4G21150 AT2G36530 AT1G20440 AT5G20230 AT5G01600 AT3G17020 AT1G32900
					GO:0042255	ribosome assembly	0.0499804	AT1G04270 AT3G09200 AT3G25520
			no significant change	increase	GO:0006457	protein folding	1.80585e-10	AT5G56500 AT2G33210 AT1G24510 AT2G28000 AT1G55490 AT3G20050 AT5G26360 AT5G20890 AT5G15450 AT3G02530 AT1G79930 AT3G11830
					GO:0019318	hexose metabolic process	0.000878343	AT3G04120 AT1G16300 AT2G31390 AT4G37870 AT2G01140
					GO:0010038	response to metal ion	0.00234688	AT5G11170 AT1G78870 AT5G61780 AT1G57720 AT5G02050 AT3G02530
					GO:0044272	sulfur compound biosynthetic process	0.00312721	AT1G62560 AT2G29630 AT3G45640 AT4G13430 AT2G25450
					GO:0031647	regulation of protein stability	0.00445973	AT5G13650 AT2G28000 AT5G06600
					GO:0009408	response to heat	0.00512781	AT3G04120 AT5G61780 AT5G15450 AT1G79930 AT1G79440 AT1G64520
					GO:0044550	secondary metabolite biosynthetic process	0.0057463	AT1G62560 AT2G43620 AT3G45640 AT4G13430 AT2G25450
					GO:0009409	response to cold	0.00681162	AT5G13650 AT5G15960 AT1G55490 AT3G45640 AT3G53460 AT1G62780 AT1G79440
					GO:0006414	translational elongation	0.00681162	AT3G28500 AT3G18130 AT1G62750
					GO:0006066	alcohol metabolic process	0.0136195	AT5G51110 AT2G29630 AT4G35830 AT1G52400
					GO:1901607	alpha-amino acid biosynthetic process	0.0199602	AT4G33680 AT4G13430 AT4G32520 AT3G17820
					GO:0043648	dicarboxylic acid metabolic process	0.0269151	AT4G33680 AT4G32520 AT1G79440
			no significant change	decrease	GO:0015979	photosynthesis	1.26357e-24	AT3G60370 AT2G30950 AT4G01800 AT4G02530 AT3G54890 AT2G47400 AT1G29930 AT3G54050 AT1G79040 AT3G47470 ATCG01110 ATCG00580 AT3G55330 AT2G34420 AT1G32070 AT1G73060 AT2G46820 AT1G71500 AT1G34000 AT5G42270 AT1G15820 AT1G03600 AT3G56650 AT5G54270 AT2G05100 AT2G20890
					GO:0009642	response to light intensity	3.9528e-06	AT1G29670 AT2G30950 AT4G01800 AT3G54890 AT3G62030 AT5G51545 AT3G47470 AT5G19940 AT1G34000 AT5G42270 AT1G03600 AT5G54270 AT2G05100
					GO:0009657	plastid organization	0.000405143	AT2G30950 AT4G01800 AT5G23120 AT5G51545 AT2G46820 AT5G50920 AT3G26900 AT3G56290 AT3G63190 AT2G20890
					GO:0033013	tetrapyrrole metabolic process	0.000737946	AT4G15110 AT3G48730 AT5G14220 AT5G19940 AT1G02475 AT5G50920 AT1G80480 AT1G31330 AT2G20890
					GO:0120254	olefinic compound metabolic process	0.00124939	AT5G13930 AT2G37040 AT5G42650 AT5G67030 AT1G13930
					GO:0008652	cellular amino acid biosynthetic process	0.00141445	AT5G57850 AT3G62030 AT3G58610 AT5G38530 AT3G53580 AT3G23940 AT5G48220
					GO:0046148	pigment biosynthetic process	0.00185267	AT2G26340 AT5G13930 AT3G48730 AT5G14220 AT5G19940 AT5G67030 AT5G50920
					GO:0010119	regulation of stomatal movement	0.00430998	AT1G47128 AT5G49760 AT5G54270 AT2G05100 AT2G20890
					GO:0019318	hexose metabolic process	0.0169081	AT3G54050 AT3G26720 AT5G13980 AT2G21330
					GO:0055086	nucleobase-containing small molecule metabolic process	0.017905	AT1G12230 AT1G01090 ATCG00130 AT5G17310 AT1G63660 AT5G39320 AT3G53900 AT2G21330
					GO:0090407	organophosphate biosynthetic process	0.0275407	AT1G01090 ATCG00130 AT1G32200 AT4G34350 AT1G73600 AT1G63660 AT3G53900
					GO:0009411	response to UV	0.0366067	AT5G13930 AT2G37040 AT1G20340 AT1G51400
					GO:0072330	monocarboxylic acid biosynthetic process	0.0366067	AT5G57850 AT2G37040 AT3G45140 AT5G42650 AT5G67030 AT1G13930
					GO:0042542	response to hydrogen peroxide	0.0456413	AT4G14030 AT4G35090 AT5G42980
		f3h	increase	no significant change	GO:0006099	tricarboxylic acid cycle	6.52222e-08	AT2G20420 AT5G66760 AT2G44350 AT4G35260 AT4G26970 AT5G55070 AT2G05710
					GO:0034976	response to endoplasmic reticulum stress	0.000233136	AT1G08450 AT2G32920 AT4G24920 AT1G09210 AT3G54960 AT1G21750
					GO:0010043	response to zinc ion	0.00052656	AT5G01600 AT4G31300 AT3G07720 AT1G21750
					GO:0006457	protein folding	0.00142975	AT4G02450 AT1G08450 AT1G09210 AT3G54960 AT5G60160 AT1G21750
					GO:0055086	nucleobase-containing small molecule metabolic process	0.00152251	AT2G20420 AT2G36530 AT3G52990 AT5G55070 AT3G17810 AT5G13420 AT3G03250 AT2G36460
					GO:0016052	carbohydrate catabolic process	0.00257425	AT2G45220 AT2G36530 AT5G04360 AT3G52990 AT2G36460 AT3G47800
					GO:0043067	regulation of programmed cell death	0.00257425	AT1G02170 AT4G31300 AT4G34180 AT1G21750
					GO:0009409	response to cold	0.00299924	AT2G36530 AT5G20230 AT5G01600 AT2G42540 AT3G17020 AT1G17100 AT2G42530 AT4G12470
					GO:0006090	pyruvate metabolic process	0.00351069	AT4G15530 AT2G36530 AT3G52990 AT2G36460
					GO:0046283	anthocyanin-containing compound metabolic process	0.0131381	AT1G08450 AT4G14090 AT5G17220
					GO:0044282	small molecule catabolic process	0.0150129	AT2G22780 AT1G12050 AT4G34180 AT5G55070 AT3G47800
					GO:0009308	amine metabolic process	0.0202105	AT4G12290 AT4G34180 AT3G18000 AT3G47800
					GO:0044403	biological process involved in symbiotic interaction	0.0341154	AT1G08450 AT1G09270 AT4G31300
					GO:0009404	toxin metabolic process	0.0404451	AT4G01870 AT2G30870 AT5G17220
					GO:0010150	leaf senescence	0.0404451	AT4G01870 AT4G32940 AT2G42540 AT2G42530
					GO:0009627	systemic acquired resistance	0.0489775	AT5G10760 AT3G18490 AT4G12470
			no significant change	increase	GO:0006457	protein folding	2.04426e-08	AT5G56500 AT1G24510 AT2G28000 AT1G55490 AT3G20050 AT5G26360 AT5G20890 AT3G02530 AT1G79930 AT3G11830 AT5G58710
					GO:1901607	alpha-amino acid biosynthetic process	8.47521e-05	AT4G13930 AT2G04400 AT5G17990 AT4G33680 AT4G13430 AT4G32520 AT5G14200
					GO:0042435	indole-containing compound biosynthetic process	0.000127543	AT2G04400 AT5G17990 AT3G45640 AT2G20610 AT4G23850
					GO:0043648	dicarboxylic acid metabolic process	0.000422034	AT4G13930 AT1G04410 AT4G33680 AT4G32520 AT3G48990
					GO:0006575	cellular modified amino acid metabolic process	0.000514338	AT4G13930 AT1G78370 AT4G32520 AT1G74920 AT3G48170
					GO:0010038	response to metal ion	0.00279831	AT1G04410 AT5G11170 AT5G61780 AT1G57720 AT5G02050 AT3G02530
					GO:0031647	regulation of protein stability	0.00387467	AT5G13650 AT2G28000 AT5G06600
					GO:0042558	pteridine-containing compound metabolic process	0.00387467	AT5G51110 AT4G13930 AT4G32520
					GO:0006006	glucose metabolic process	0.00582744	AT1G16300 AT4G37870 AT2G01140
					GO:0009991	response to extracellular stimulus	0.00725221	AT2G29630 AT5G38480 AT4G35830 AT3G54470 AT2G20610 AT4G37870
					GO:0009409	response to cold	0.00806995	AT5G13650 AT5G15960 AT1G55490 AT5G38480 AT3G45640 AT3G53460 AT1G62780
					GO:0006413	translational initiation	0.0111248	AT3G13920 AT2G46280 AT5G44320
					GO:0006066	alcohol metabolic process	0.0133343	AT5G51110 AT2G29630 AT4G35830 AT1G52400
					GO:0009845	seed germination	0.0189287	AT5G61780 AT3G18130 AT1G62750 AT3G48990
			no significant change	decrease	GO:0015979	photosynthesis	6.96359e-14	AT2G30950 AT4G02530 AT4G01050 AT2G47400 AT1G29930 AT3G54050 ATCG01110 AT3G63540 AT1G55480 AT1G71500 AT5G42270 AT1G03600 AT3G50820 AT2G21170 AT3G61470 AT3G08940 AT4G10340 AT4G03280
					GO:0009642	response to light intensity	3.87838e-07	AT1G29670 AT2G30950 AT3G62030 AT2G44920 AT2G47450 AT4G38810 AT1G55480 AT4G14690 AT5G42270 AT5G57655 AT3G26450 AT1G03600 AT3G50820 AT3G61470
					GO:0006779	porphyrin-containing compound biosynthetic process	0.00346449	AT3G15520 AT5G14220 AT3G08740 AT4G14690 AT1G10670
					GO:0000103	sulfate assimilation	0.00416396	AT4G14030 AT4G21990 AT1G62180
					GO:0009657	plastid organization	0.00458817	AT2G30950 AT5G23120 AT5G58140 AT4G01150 AT3G23400 AT5G10470 AT3G63190 AT2G21170
					GO:0006641	triglyceride metabolic process	0.00876329	AT3G10520 AT1G73600 AT2G21170
					GO:0006090	pyruvate metabolic process	0.0109525	AT1G01090 AT4G34350 AT2G21330 AT2G21170
					GO:0008652	cellular amino acid biosynthetic process	0.0259458	AT5G57850 AT3G62030 AT5G38530 AT1G18500 AT5G53460
					GO:0072330	monocarboxylic acid biosynthetic process	0.0301638	AT5G57850 AT2G37040 AT3G45140 AT5G67030 AT1G10670 AT2G03440
					GO:0009411	response to UV	0.0301823	AT2G37040 AT1G20340 AT4G14690 AT1G10670
					GO:0009808	lignin metabolic process	0.0396529	AT2G37040 AT4G39330 AT3G19820
