## Supplementary Table 5 for "Flavonoid metabolism and its different physiological roles in plant cold acclimation"

### Sheet: Tabelle1
Name	Affinity Score (kcal/mol)	Total Energy (kcal/mol)	Interaction Energy (kcal/mol)	vdW Energy (kcal/mol)	Electrostatic Energy (kcal/mol)	Root Mean Square Deviation (Å)
Isoquercetin docking result	-8.79	34.958	-62.183	-13.229	-48.954	-
Isoquercetin docking validation	-8.935	36.907	-54.995	-15.679	-39.316	1.486
